# Functional dissection of human mitotic genes using CRISPR-Cas9 tiling screens

**DOI:** 10.1101/2021.05.20.445000

**Authors:** Jacob A. Herman, Lucas Carter, Sonali Arora, Jun Zhu, Sue Biggins, Patrick J. Paddison

## Abstract

Kinetochores are large protein complexes that assemble at the centromere and bind to mitotic spindle microtubules to ensure accurate chromosome segregation. Like most protein-coding genes, the full multifunctional nature of kinetochore factors remains uncharacterized due to the limited experimental tools for unbiased dissection of human protein sequences. We developed a method that leverages CRISPR-Cas9 induced mutations to identify key functional regions within protein sequences required for cellular outgrowth. Our analysis of 48 human mitotic genes revealed hundreds of regions required for cell proliferation, including known domains and uncharacterized ones. We validated the essential nature for 15 of these regions, including amino acids 387-402 of Mad1, which identified an unknown domain that contributes to Mad1 kinetochore localization and chromosome segregation fidelity. Altogether, we demonstrate that CRISPR-Cas9-based tiling mutagenesis identifies key functional domains in protein-coding genes *de novo*, which elucidates separation of function mutants and allows functional annotation across the human proteome.
