## Supplementary material for "Functional dissection of human mitotic genes using CRISPR-Cas9 tiling screens": Suppl Table 3

### Sheet: Literature domains
Transcript	Protein	Domain	AA start	AA end	BP start	BP end	Length
NM_001127510.2	APC	Dimerization	4	55	12	165	52
NM_001127510.2	APC	coiled coil	127	248	381	744	122
NM_001127510.2	APC	ARM repeat	453	767	1359	2301	315
NM_001127510.2	APC	APC Repeats	1020	2051	3060	6153	1032
NM_001127510.2	APC	Basic Domain	2224	2575	6672	7725	352
NM_001127510.2	APC	EB binding	2670	2843	8010	8529	174
NM_001284526.1	AURKB	Kinase	77	327	231	981	251
NM_001012271.1	BIRC5	BIR	18	88	54	264	71
NM_001012271.1	BIRC5	CPC binding	120	165	360	495	46
NM_004336.4	BUB1	TPR	14	165	42	495	152
NM_004336.4	BUB1	BUB binding	209	311	627	933	103
NM_004336.4	BUB1	CDC20 binding	437	521	1311	1563	85
NM_004336.4	BUB1	Kinase	787	1085	2361	3255	299
NM_001211.5	BUB1B	TPR	56	220	168	660	165
NM_001211.5	BUB1B	BUB binding	362	484	1086	1452	123
NM_001211.5	BUB1B	KARD	647	697	1941	2091	51
NM_001211.5	BUB1B	Psuedokinase	766	1050	2298	3150	285
NM_004725.3	BUB3	WD40	4	316	12	948	313
NM_001812.2	CENPC	Mis12 Binding	1	71	3	213	71
NM_001812.2	CENPC	PEST rich	181	373	543	1119	193
NM_001812.2	CENPC	CENPA binding	422	537	1266	1611	116
NM_001812.2	CENPC	MIs18C binding	736	757	2208	2271	22
NM_001813.2	CENPE	Kinesin motor domain	6	329	18	987	324
NM_001813.2	CENPE	Coiled Coil	826	993	2478	2979	168
NM_001813.2	CENPE	Coiled Coil	1322	1388	3966	4164	67
NM_001813.2	CENPE	Kinetochore Binding	2240	2476	6720	7428	237
NM_001813.2	CENPE	Autoinhibitory	2565	2698	7695	8094	134
NM_016343.3	CENPF	SNAP25 Binding	1	481	3	1443	481
NM_016343.3	CENPF	RILP Homology	985	1020	2955	3060	36
NM_016343.3	CENPF	Repeat Region	1435	1530	4305	4590	96
NM_016343.3	CENPF	Repeat Region	1531	1626	4593	4878	96
NM_016343.3	CENPF	NDE1 interaction	2122	2447	6366	7341	326
NM_016343.3	CENPF	Centromere Binding	2448	3113	7344	9339	666
NM_022909.3	CENPH	Conserved Domain	126	239	378	717	114
NM_006733.3	CENPI	Conserved Domain	9	521	27	1563	513
NM_001267038.1	CENPK	Coiled Coil	22	42	66	126	21
NM_001267038.1	CENPK	Coiled Coil	98	151	294	453	54
NM_024053.4	CENPM	Ras like	1	171	3	513	171
NM_199294.2	CENPS	Histone Like	14	114	42	342	101
NM_025082.3	CENPT	NDC80 Binding	1	196	3	588	196
NM_025082.3	CENPT	Histone Like	452	551	1356	1653	100
NM_001012507.3	CENPW	Histone Like	14	103	42	309	90
NM_001271006.1	CENPX	Histone Like	1	81	3	243	81
NM_001008938.3	CKAP5	TOG1	1	240	3	720	240
NM_001008938.3	CKAP5	TOG2	264	515	792	1545	252
NM_001008938.3	CKAP5	TOG3	586	808	1758	2424	223
NM_001008938.3	CKAP5	TOG4	853	1080	2559	3240	228
NM_001008938.3	CKAP5	Basic Linker	1081	1190	3243	3570	110
NM_001008938.3	CKAP5	TOG5	1191	1439	3573	4317	249
NM_001008938.3	CKAP5	TACC3 Binding	1930	1980	5790	5940	51
NM_015282.2	CLASP1	TOGL1	1	232	3	696	232
NM_015282.2	CLASP1	TOGL2	319	551	957	1653	233
NM_015282.2	CLASP1	TOGL3	849	1087	2547	3261	239
NM_015282.2	CLASP1	SxIP	662	785	1986	2355	124
NM_015282.2	CLASP1	Kinetochore Binding	1254	1538	3762	4614	285
NM_015097.2	CLASP2	TOGL1	60	311	180	933	252
NM_015097.2	CLASP2	SxIP	444	580	1332	1740	137
NM_015097.2	CLASP2	TOGL2	649	881	1947	2643	233
NM_015097.2	CLASP2	Kinetochore Binding	1017	1294	3051	3882	278
NM_001247997.1	CLIP1	CAP-Gly1	78	120	234	360	43
NM_001247997.1	CLIP1	CAP-Gly2	232	274	696	822	43
NM_001247997.1	CLIP1	Coiled coil	350	1353	1050	4059	1004
NM_001247997.1	CLIP1	Zinc Finger	1376	1393	4128	4179	18
NM_001247997.1	CLIP1	Zinc Finger	1417	1434	4251	4302	18
NM_001145315.1	DSN1	Head	117	193	351	579	77
NM_001145315.1	DSN1	Connector	204	245	612	735	42
NM_001145315.1	DSN1	Tetramer	274	317	822	951	44
NM_031217.3	KIF18A	Kinesin motor domain	11	355	33	1065	345
NM_031217.3	KIF18A	Neck Linker	356	374	1068	1122	19
NM_031217.3	KIF18A	PP1 Binding	610	615	1830	1845	6
NM_031217.3	KIF18A	MT binding	802	898	2406	2694	97
NM_001098511.2	KIF2A	Globular Nterm	1	217	3	651	217
NM_001098511.2	KIF2A	Kinesin domain	223	553	669	1659	331
NM_001098511.2	KIF2A	Coiled Coil	660	699	1980	2097	40
NM_006845.3	KIF2C	SxIP	98	101	294	303	4
NM_006845.3	KIF2C	Inhibitory MT Binding	208	238	624	714	31
NM_006845.3	KIF2C	Kinesin motor domain	258	588	774	1764	331
NM_006845.3	KIF2C	Coiled Coil	618	658	1854	1974	41
NM_170589.4	KNL1	PP1 Binding	25	62	75	186	38
NM_170589.4	KNL1	Bub3 Binding	177	185	531	555	9
NM_170589.4	KNL1	KI1	202	213	606	639	12
NM_170589.4	KNL1	KI2	238	249	714	747	12
NM_170589.4	KNL1	Bub3 Binding	307	314	921	942	8
NM_170589.4	KNL1	Bub3 Binding	345	352	1035	1056	8
NM_170589.4	KNL1	Bub3 Binding	373	381	1119	1143	9
NM_170589.4	KNL1	Bub3 Binding	409	416	1227	1248	8
NM_170589.4	KNL1	Bub3 Binding	463	470	1389	1410	8
NM_170589.4	KNL1	Bub3 Binding	510	517	1530	1551	8
NM_170589.4	KNL1	Bub3 Binding	598	605	1794	1815	8
NM_170589.4	KNL1	Bub3 Binding	691	697	2073	2091	7
NM_170589.4	KNL1	Bub3 Binding	738	747	2214	2241	10
NM_170589.4	KNL1	Bub3 Binding	788	796	2364	2388	9
NM_170589.4	KNL1	Bub3 Binding	898	905	2694	2715	8
NM_170589.4	KNL1	Bub3 Binding	940	947	2820	2841	8
NM_170589.4	KNL1	Bub3 Binding	978	985	2934	2955	8
NM_170589.4	KNL1	Bub3 Binding	1060	1067	3180	3201	8
NM_170589.4	KNL1	Bub3 Binding	1112	1119	3336	3357	8
NM_170589.4	KNL1	Bub3 Binding	1152	1159	3456	3477	8
NM_170589.4	KNL1	Bub3 Binding	1190	1197	3570	3591	8
NM_170589.4	KNL1	Bub3 Binding	1311	1319	3933	3957	9
NM_170589.4	KNL1	Zwint Binding	1930	2132	5790	6396	203
NM_170589.4	KNL1	RWD1	2133	2235	6399	6705	103
NM_170589.4	KNL1	RWD2	2236	2335	6708	7005	100
NM_014708.4	KNTC1	WD40	1	376	3	1128	376
NM_014708.4	KNTC1	NRH	396	582	1188	1746	187
NM_014708.4	KNTC1	SEC39 homology	584	1190	1752	3570	607
NM_014708.4	KNTC1	RZZ binding	1581	2129	4743	6387	549
NM_001013836.1	MAD1L1	CCNB1 binding	1	80	3	240	80
NM_001013836.1	MAD1L1	Mad2 binding	493	580	1479	1740	88
NM_001013836.1	MAD1L1	Dimerization	597	718	1791	2154	122
NM_002358.3	MAD2L1	HORMA	14	197	42	591	184
NM_012325.2	MAPRE1	CH domain	14	116	42	348	103
NM_012325.2	MAPRE1	APC Binding	208	251	624	753	44
NM_014268.3	MAPRE2	CH domain	57	159	171	477	103
NM_014268.3	MAPRE2	APC Binding	259	302	777	906	44
NM_001303050.1	MAPRE3	CH domain	14	116	42	348	103
NM_001303050.1	MAPRE3	APC Binding	217	260	651	780	44
NM_001258220.1	MIS12	Head1	17	89	51	267	73
NM_001258220.1	MIS12	Tetramer	112	200	336	600	89
NM_006101.2	NDC80	Tail	1	80	3	240	80
NM_006101.2	NDC80	CH domain	81	196	243	588	116
NM_006101.2	NDC80	Coiled Coil	261	403	783	1209	143
NM_006101.2	NDC80	Loop	420	460	1260	1380	41
NM_006101.2	NDC80	Coiled Coil	461	642	1383	1926	182
NM_015471.3	NSL1	Head2	32	87	96	261	56
NM_015471.3	NSL1	Connector	104	154	312	462	51
NM_015471.3	NSL1	Tetramer	168	204	504	612	37
NM_031423.3	NUF2	Head	10	128	30	384	119
NM_031423.3	NUF2	Coiled Coil	147	345	441	1035	199
NM_031423.3	NUF2	Coiled Coil	389	459	1167	1377	71
NM_005030.5	PLK1	Kinase	53	305	159	915	253
NM_005030.5	PLK1	D box	337	340	1011	1020	4
NM_005030.5	PLK1	Polo Box 1	417	480	1251	1440	64
NM_005030.5	PLK1	Polo Box 2	515	584	1545	1752	70
NM_001199654.1	PMF1	Head1	31	98	93	294	68
NM_001199654.1	PMF1	Bundle	129	201	387	603	73
NM_001199252.2	SGO1	Coiled coil	22	57	66	171	36
NM_001199252.2	SGO1	D box	192	200	576	600	9
NM_001199252.2	SGO1	NLS	290	306	870	918	17
NM_001199252.2	SGO1	KEN	310	312	930	936	3
NM_001199252.2	SGO1	D box	438	446	1314	1338	9
NM_001199252.2	SGO1	D box	457	465	1371	1395	9
NM_001199252.2	SGO1	Kinetochore binding	471	496	1413	1488	26
NM_145060.3	SKA1	Oligomerization	1	9	3	27	9
NM_145060.3	SKA1	Trimer Domain	10	91	30	273	82
NM_145060.3	SKA1	Microtubule Domain	132	255	396	765	124
NM_182620.3	SKA2	Trimer Domain	1	121	3	363	121
NM_145061.5	SKA3	Oligomerization	1	18	3	54	18
NM_145061.5	SKA3	Trimer Domain	19	101	57	303	83
NM_145061.5	SKA3	Aurora B regulation	105	160	315	480	56
NM_145061.5	SKA3	NDC80 Binding	355	363	1065	1089	9
NM_017785.4	SPDL1	Dynactin Binding	253	284	759	852	32
NM_017785.4	SPDL1	Kinetochore Binding	294	322	882	966	29
NM_017785.4	SPDL1	Kinetochore Binding	599	605	1797	1815	7
NM_003318.4	TTK	Kinetochore binding	1	61	3	183	61
NM_003318.4	TTK	TPR	62	189	186	567	128
NM_003318.4	TTK	Kinase	525	791	1575	2373	267
NM_003457.3	ZNF207	ZF1	13	34	39	102	22
NM_003457.3	ZNF207	ZF2	35	58	105	174	24
NM_003457.3	ZNF207	AAK binding	59	92	177	276	34
NM_003457.3	ZNF207	BUB binding	356	372	1068	1116	17
NM_004724.3	ZW10	TIP20-like	17	377	51	1131	361
NM_004724.3	ZW10	Dsl1-like	475	779	1425	2337	305
NM_017975.4	ZWILCH	Domain 1	1	255	3	765	255
NM_017975.4	ZWILCH	Domain 2	265	505	795	1515	241
NM_017975.4	ZWILCH	Domain 1	506	591	1518	1773	86
NM_004724.3	ZWINT	NDC80 Binding	80	155	240	465	76

### Sheet: D2P2
GENE	TRANSCRIPT	D2P2 START	D2P2 END
AURKB	NM_001284526.1	1	1
AURKB	NM_001284526.1	4	17
AURKB	NM_001284526.1	21	24
AURKB	NM_001284526.1	45	45
AURKB	NM_001284526.1	50	60
AURKB	NM_001284526.1	62	62
APC	NM_001127510.2	30	31
APC	NM_001127510.2	98	111
APC	NM_001127510.2	129	129
APC	NM_001127510.2	203	210
APC	NM_001127510.2	212	212
APC	NM_001127510.2	216	216
APC	NM_001127510.2	235	307
APC	NM_001127510.2	369	370
APC	NM_001127510.2	392	394
APC	NM_001127510.2	430	439
APC	NM_001127510.2	737	737
APC	NM_001127510.2	740	743
APC	NM_001127510.2	746	752
APC	NM_001127510.2	771	802
APC	NM_001127510.2	806	814
APC	NM_001127510.2	816	817
APC	NM_001127510.2	819	819
APC	NM_001127510.2	822	884
APC	NM_001127510.2	893	913
APC	NM_001127510.2	926	934
APC	NM_001127510.2	938	943
APC	NM_001127510.2	949	955
APC	NM_001127510.2	958	988
APC	NM_001127510.2	991	991
APC	NM_001127510.2	1007	1026
APC	NM_001127510.2	1030	1185
APC	NM_001127510.2	1190	1251
APC	NM_001127510.2	1283	1382
APC	NM_001127510.2	1388	1389
APC	NM_001127510.2	1396	1479
APC	NM_001127510.2	1483	1486
APC	NM_001127510.2	1493	1496
APC	NM_001127510.2	1513	1570
APC	NM_001127510.2	1574	1579
APC	NM_001127510.2	1583	1636
APC	NM_001127510.2	1660	1836
APC	NM_001127510.2	1838	1841
APC	NM_001127510.2	1855	1855
APC	NM_001127510.2	1860	1861
APC	NM_001127510.2	1866	1952
APC	NM_001127510.2	1955	1955
APC	NM_001127510.2	1957	1957
APC	NM_001127510.2	1966	2016
APC	NM_001127510.2	2018	2019
APC	NM_001127510.2	2025	2027
APC	NM_001127510.2	2031	2100
APC	NM_001127510.2	2123	2123
APC	NM_001127510.2	2126	2126
APC	NM_001127510.2	2135	2136
APC	NM_001127510.2	2146	2188
APC	NM_001127510.2	2192	2641
APC	NM_001127510.2	2667	2843
BIRC5	NM_001168.3	1	2
BIRC5	NM_001168.3	114	121
BIRC5	NM_001168.3	135	135
BUB1	NM_004336.4	154	156
BUB1	NM_004336.5	179	181
BUB1	NM_004336.6	262	262
BUB1	NM_004336.7	273	273
BUB1	NM_004336.8	305	370
BUB1	NM_004336.9	373	374
BUB1	NM_004336.10	376	388
BUB1	NM_004336.11	442	444
BUB1	NM_004336.12	453	457
BUB1	NM_004336.13	485	487
BUB1	NM_004336.14	546	570
BUB1	NM_004336.15	649	656
BUB1B	NM_001211.5	10	11
BUB1B	NM_001211.5	16	17
BUB1B	NM_001211.5	218	224
BUB1B	NM_001211.5	226	233
BUB1B	NM_001211.5	242	247
BUB1B	NM_001211.5	249	251
BUB1B	NM_001211.5	253	263
BUB1B	NM_001211.5	272	317
BUB1B	NM_001211.5	323	326
BUB1B	NM_001211.5	348	350
BUB1B	NM_001211.5	355	356
BUB1B	NM_001211.5	367	392
BUB1B	NM_001211.5	430	444
BUB1B	NM_001211.5	454	479
BUB1B	NM_001211.5	518	519
BUB1B	NM_001211.5	522	522
BUB1B	NM_001211.5	539	553
BUB1B	NM_001211.5	563	566
BUB1B	NM_001211.5	572	573
BUB1B	NM_001211.5	575	575
BUB1B	NM_001211.5	631	651
BUB1B	NM_001211.5	678	681
BUB1B	NM_001211.5	683	687
BUB1B	NM_001211.5	709	715
BUB1B	NM_001211.5	718	719
BUB3	NM_004725.3	1	11
BUB3	NM_004725.4	14	15
BUB3	NM_004725.5	316	317
BUB3	NM_004725.6	323	328
CENPC	NM_001812.2	1	6
CENPC	NM_001812.3	23	25
CENPC	NM_001812.4	53	60
CENPC	NM_001812.5	62	84
CENPC	NM_001812.6	101	112
CENPC	NM_001812.7	128	152
CENPC	NM_001812.8	168	181
CENPC	NM_001812.9	220	254
CENPC	NM_001812.10	276	298
CENPC	NM_001812.11	325	356
CENPC	NM_001812.12	358	382
CENPC	NM_001812.13	404	522
CENPC	NM_001812.14	524	526
CENPC	NM_001812.15	533	533
CENPC	NM_001812.16	535	537
CENPC	NM_001812.17	541	589
CENPC	NM_001812.18	599	602
CENPC	NM_001812.19	605	723
CENPC	NM_001812.20	731	742
CENPC	NM_001812.21	782	782
CENPC	NM_001812.22	794	794
CENPC	NM_001812.23	822	825
CENPE	NM_001813.2	190	198
CENPE	NM_001813.3	893	901
CENPE	NM_001813.4	990	1005
CENPE	NM_001813.5	1142	1145
CENPE	NM_001813.6	1147	1148
CENPE	NM_001813.7	1314	1321
CENPE	NM_001813.8	1379	1388
CENPE	NM_001813.9	1430	1430
CENPE	NM_001813.10	1432	1444
CENPE	NM_001813.11	1453	1453
CENPE	NM_001813.12	1681	1682
CENPE	NM_001813.13	1684	1690
CENPE	NM_001813.14	1746	1746
CENPE	NM_001813.15	1748	1748
CENPE	NM_001813.16	1751	1758
CENPE	NM_001813.17	1801	1802
CENPE	NM_001813.18	1805	1805
CENPE	NM_001813.19	2069	2070
CENPE	NM_001813.20	2073	2074
CENPE	NM_001813.21	2086	2086
CENPE	NM_001813.22	2354	2376
CENPE	NM_001813.23	2507	2533
CENPE	NM_001813.24	2564	2575
CENPE	NM_001813.25	2577	2650
CENPE	NM_001813.26	2654	2658
CENPE	NM_001813.27	2660	2661
CENPE	NM_001813.28	2663	2667
CENPE	NM_001813.29	2669	2669
CENPE	NM_001813.30	2671	2701
CENPF	NM_016343.1	1	2
CENPF	NM_016343.2	50	71
CENPF	NM_016343.3	127	127
CENPF	NM_016343.4	129	138
CENPF	NM_016343.5	186	189
CENPF	NM_016343.6	197	235
CENPF	NM_016343.7	252	259
CENPF	NM_016343.8	302	303
CENPF	NM_016343.9	305	306
CENPF	NM_016343.10	472	495
CENPF	NM_016343.11	529	530
CENPF	NM_016343.12	572	572
CENPF	NM_016343.13	585	585
CENPF	NM_016343.14	800	805
CENPF	NM_016343.15	808	823
CENPF	NM_016343.16	825	825
CENPF	NM_016343.17	827	827
CENPF	NM_016343.18	889	893
CENPF	NM_016343.19	1111	1127
CENPF	NM_016343.20	1170	1189
CENPF	NM_016343.21	1253	1253
CENPF	NM_016343.22	1272	1281
CENPF	NM_016343.23	1283	1285
CENPF	NM_016343.24	1363	1379
CENPF	NM_016343.25	1384	1386
CENPF	NM_016343.26	1537	1545
CENPF	NM_016343.27	1547	1547
CENPF	NM_016343.28	1665	1691
CENPF	NM_016343.29	1706	1746
CENPF	NM_016343.30	1749	1749
CENPF	NM_016343.31	1862	1864
CENPF	NM_016343.32	1867	1881
CENPF	NM_016343.33	1885	1885
CENPF	NM_016343.34	1964	1972
CENPF	NM_016343.35	2144	2144
CENPF	NM_016343.36	2147	2161
CENPF	NM_016343.37	2283	2301
CENPF	NM_016343.38	2332	2333
CENPF	NM_016343.39	2351	2365
CENPF	NM_016343.40	2368	2369
CENPF	NM_016343.41	2822	2824
CENPF	NM_016343.42	2826	2826
CENPF	NM_016343.43	2880	2981
CENPF	NM_016343.44	3005	3114
CENPH	NM_022909.3	1	35
CENPH	NM_022909.4	68	70
CENPI	NM_006733.2	1	60
CENPI	NM_006733.3	287	288
CENPK	NM_001267038.1	1	20
CENPK	NM_001267038.2	115	116
CENPK	NM_001267038.3	122	123
CENPM	NM_024053.4	180	180
CENPS	NM_199294.2	1	11
CENPS	NM_199294.3	107	138
CENPT	NM_025082.3	1	82
CENPT	NM_025082.4	104	131
CENPT	NM_025082.5	134	151
CENPT	NM_025082.6	168	184
CENPT	NM_025082.7	201	214
CENPT	NM_025082.8	237	300
CENPT	NM_025082.9	306	457
CENPW	NM_001012507.3	85	88
CENPX	NM_001271006.1	1	10
CKAP5	NM_001008938.3	232	232
CKAP5	NM_001008938.4	236	236
CKAP5	NM_001008938.5	242	260
CKAP5	NM_001008938.6	510	580
CKAP5	NM_001008938.7	806	851
CKAP5	NM_001008938.8	1073	1152
CKAP5	NM_001008938.9	1155	1167
CKAP5	NM_001008938.10	1420	1476
CKAP5	NM_001008938.11	1479	1479
CKAP5	NM_001008938.12	1481	1486
CKAP5	NM_001008938.13	1493	1493
CKAP5	NM_001008938.14	1801	1822
CKAP5	NM_001008938.15	1891	1908
CKAP5	NM_001008938.16	1912	1928
CKAP5	NM_001008938.18	1946	2032
CLASP1	NM_015282.2	206	206
CLASP1	NM_015282.3	232	292
CLASP1	NM_015282.4	543	786
CLASP1	NM_015282.5	806	807
CLASP1	NM_015282.6	815	815
CLASP1	NM_015282.7	834	835
CLASP1	NM_015282.8	838	838
CLASP1	NM_015282.9	1081	1119
CLASP1	NM_015282.10	1130	1130
CLASP1	NM_015282.11	1134	1136
CLASP1	NM_015282.12	1138	1165
CLASP1	NM_015282.13	1195	1209
CLASP1	NM_015282.14	1213	1240
CLASP1	NM_015282.15	1256	1258
CLASP1	NM_015282.16	1527	1538
CLIP1	NM_001247997.1	1	11
CLIP1	NM_001247997.2	15	18
CLIP1	NM_001247997.3	35	53
CLIP1	NM_001247997.4	124	194
CLIP1	NM_001247997.5	196	203
CLIP1	NM_001247997.6	207	208
CLIP1	NM_001247997.7	292	296
CLIP1	NM_001247997.8	301	305
CLIP1	NM_001247997.9	307	315
CLIP1	NM_001247997.10	318	325
CLIP1	NM_001247997.11	327	340
CLIP1	NM_001247997.12	399	399
CLIP1	NM_001247997.13	449	449
CLIP1	NM_001247997.14	454	470
CLIP1	NM_001247997.15	532	537
CLIP1	NM_001247997.16	540	540
CLIP1	NM_001247997.17	563	566
CLIP1	NM_001247997.18	574	579
CLIP1	NM_001247997.19	678	686
CLIP1	NM_001247997.20	717	717
CLIP1	NM_001247997.21	781	781
CLIP1	NM_001247997.22	785	785
CLIP1	NM_001247997.23	787	791
CLIP1	NM_001247997.24	812	823
CLIP1	NM_001247997.25	933	945
CLIP1	NM_001247997.26	947	953
CLIP1	NM_001247997.27	955	956
CLIP1	NM_001247997.28	980	1008
CLIP1	NM_001247997.29	1012	1015
CLIP1	NM_001247997.30	1020	1039
CLIP1	NM_001247997.31	1053	1104
CLIP1	NM_001247997.32	1185	1197
CLIP1	NM_001247997.30	1222	1223
CLIP1	NM_001247997.31	1296	1321
CLIP1	NM_001247997.32	1340	1340
CLIP1	NM_001247997.33	1396	1370
CLIP1	NM_001247997.34	1393	1413
DSN1	NM_001145315.1	1	28
DSN1	NM_001145315.2	36	37
DSN1	NM_001145315.3	39	113
DSN1	NM_001145315.4	324	325
DSN1	NM_001145315.5	333	334
DSN1	NM_001145315.6	342	344
DSN1	NM_001145315.7	348	355
KIF18A	NM_031217.3	214	221
KIF18A	NM_031217.4	268	272
KIF18A	NM_031217.5	472	472
KIF18A	NM_031217.6	475	475
KIF18A	NM_031217.7	479	480
KIF18A	NM_031217.8	661	693
KIF18A	NM_031217.9	789	797
KIF18A	NM_031217.10	808	817
KIF18A	NM_031217.11	830	868
KIF18A	NM_031217.12	877	886
KIF18A	NM_031217.13	888	898
KIF2A	NM_001098511.2	64	189
KIF2A	NM_001098511.3	239	241
KIF2A	NM_001098511.4	425	427
KIF2A	NM_001098511.5	468	473
KIF2A	NM_001098511.6	557	572
KIF2A	NM_001098511.7	596	603
KIF2A	NM_001098511.8	729	744
KIF2C	NM_006845.3	84	118
KIF2C	NM_006845.4	127	128
KIF2C	NM_006845.5	134	162
KIF2C	NM_006845.6	165	165
KIF2C	NM_006845.7	168	184
KIF2C	NM_006845.8	187	187
KIF2C	NM_006845.9	201	219
KIF2C	NM_006845.10	503	511
KIF2C	NM_006845.11	589	604
KIF2C	NM_006845.12	611	616
KIF2C	NM_006845.13	618	618
KIF2C	NM_006845.14	620	622
KIF2C	NM_006845.15	625	643
KIF2C	NM_006845.16	645	645
KIF2C	NM_006845.17	712	725
KNL1	NM_170589.4	1	56
KNL1	NM_170589.5	222	230
KNL1	NM_170589.6	274	274
KNL1	NM_170589.7	277	277
KNL1	NM_170589.8	321	333
KNL1	NM_170589.9	372	372
KNL1	NM_170589.10	376	377
KNL1	NM_170589.11	549	552
KNL1	NM_170589.12	565	581
KNL1	NM_170589.13	598	608
KNL1	NM_170589.14	610	652
KNL1	NM_170589.15	759	759
KNL1	NM_170589.16	762	766
KNL1	NM_170589.17	809	814
KNL1	NM_170589.18	867	867
KNL1	NM_170589.19	875	875
KNL1	NM_170589.20	957	959
KNL1	NM_170589.21	997	1004
KNL1	NM_170589.22	1027	1029
KNL1	NM_170589.23	1048	1052
KNL1	NM_170589.24	1083	1088
KNL1	NM_170589.25	1090	1092
KNL1	NM_170589.26	1637	1660
KNL1	NM_170589.27	1703	1726
KNL1	NM_170589.28	1729	1729
KNL1	NM_170589.29	1747	1753
KNL1	NM_170589.30	1755	1755
KNL1	NM_170589.31	1791	1792
KNL1	NM_170589.32	1794	1798
KNL1	NM_170589.33	1807	1808
KNL1	NM_170589.34	1814	1817
KNL1	NM_170589.35	1819	1825
KNL1	NM_170589.36	1831	1832
KNL1	NM_170589.37	1834	1835
KNL1	NM_170589.38	1849	1849
KNL1	NM_170589.39	1851	1851
KNL1	NM_170589.40	1919	1920
KNL1	NM_170589.41	1922	1925
KNL1	NM_170589.8	2059	2070
KNTC1	NM_014708.4	1033	1042
KNTC1	NM_014708.5	1045	1046
KNTC1	NM_014708.6	1477	1477
KNTC1	NM_014708.7	1480	1484
KNTC1	NM_014708.8	1788	1788
MAD1L1	NM_001013836.1	113	113
MAD2L1	NM_002358.3	115	119
MAPRE1	NM_012325.2	140	140
MAPRE2	NM_012325.3	149	193
MAPRE3	NM_012325.4	255	268
MAPRE2	NM_014268.2	1	20
MAPRE2	NM_014268.3	171	247
MAPRE2	NM_014268.4	299	327
MAPRE3	NM_001303050.1	131	138
MAPRE3	NM_001303050.2	156	176
MAPRE3	NM_001303050.3	178	199
MAPRE3	NM_001303050.4	261	281
MIS12	NM_001258220.1	N/A	N/A
NDC80	NM_006101.2	1	44
NDC80	NM_006101.3	54	61
NDC80	NM_006101.4	68	68
NDC80	NM_006101.5	73	74
NDC80	NM_006101.6	286	288
NDC80	NM_006101.7	547	548
NDC80	NM_006101.8	611	611
NDC80	NM_006101.9	637	642
NSL1	NM_015471.3	2	3
NSL1	NM_015471.4	6	7
NSL1	NM_015471.5	243	245
NSL1	NM_015471.6	257	259
NSL1	NM_015471.7	267	267
NSL1	NM_015471.8	276	277
NSL1	NM_015471.9	281	281
NUF2	NM_031423.3	N/A	N/A
PLK1	NM_005030.5	3	3
PLK1	NM_005030.6	7	33
PLK1	NM_005030.7	37	41
PLK1	NM_005030.8	339	339
PLK1	NM_005030.9	343	366
PLK1	NM_005030.10	389	396
PMF1	NM_001199654.1	1	33
PMF1	NM_001199654.2	62	63
PMF1	NM_001199654.3	65	67
PMF1	NM_001199654.4	118	118
PMF1	NM_001199654.5	121	131
PMF1	NM_001199654.6	158	158
PMF1	NM_001199654.7	161	163
PMF1	NM_001199654.8	205	205
SGO1	NM_001199252.1	27	27
SGO1	NM_001199252.2	112	123
SGO1	NM_001199252.3	148	150
SGO1	NM_001199252.4	152	155
SGO1	NM_001199252.5	168	173
SGO1	NM_001199252.6	175	177
SGO1	NM_001199252.7	257	262
SGO1	NM_001199252.8	264	334
SGO1	NM_001199252.9	348	375
SGO1	NM_001199252.10	380	441
SGO1	NM_001199252.11	446	466
SGO1	NM_001199252.12	469	469
SKA1	NM_145060.3	106	106
SKA1	NM_145060.4	110	131
SKA2	NM_182620.3	33	41
SKA3	NM_145061.4	108	108
SKA3	NM_145061.5	110	132
SKA3	NM_145061.6	134	135
SKA3	NM_145061.7	140	151
SKA3	NM_145061.8	179	185
SKA3	NM_145061.9	242	247
SKA3	NM_145061.10	257	258
SKA3	NM_145061.11	276	277
SKA3	NM_145061.12	315	321
SKA3	NM_145061.13	343	344
SKA3	NM_145061.14	353	360
SKA3	NM_145061.15	403	412
SPDL1	NM_017785.4	98	106
SPDL1	NM_017785.5	152	152
SPDL1	NM_017785.6	154	154
SPDL1	NM_017785.7	208	210
SPDL1	NM_017785.8	256	256
SPDL1	NM_017785.9	480	494
SPDL1	NM_017785.10	543	580
SPDL1	NM_017785.11	594	605
TTK	NM_003318.4	1	5
TTK	NM_003318.5	251	254
TTK	NM_003318.6	256	259
TTK	NM_003318.7	308	312
TTK	NM_003318.8	317	318
TTK	NM_003318.9	320	320
TTK	NM_003318.10	341	342
TTK	NM_003318.11	361	362
TTK	NM_003318.12	365	396
TTK	NM_003318.13	398	398
TTK	NM_003318.14	400	401
TTK	NM_003318.15	406	418
TTK	NM_003318.16	420	420
TTK	NM_003318.17	696	711
TTK	NM_003318.18	836	857
ZNF207	NM_003457.2	1	1
ZNF207	NM_003457.3	82	364
ZNF207	NM_003457.4	377	478
ZW10	NM_004724.3	436	441
ZWILCH	NM_017975.4	N/A	N/A
ZWINT	NM_032997.2	1	4
ZWINT	NM_032997.3	75	75
ZWINT	NM_032997.4	78	78
ZWINT	NM_032997.5	80	84
ZWINT	NM_032997.6	149	151
ZWINT	NM_032997.7	174	183
ZWINT	NM_032997.8	200	203
ZWINT	NM_032997.9	227	277

### Sheet: Pfam
GENE	START_AA	STOP_AA
APC	732	1019
APC	2223	2575
APC	2670	2843
APC	1257	1280
APC	1371	1393
APC	1486	1509
APC	1637	1660
APC	1841	1865
APC	1949	1972
APC	2008	2030
APC	1036	1135
APC	1746	1839
APC	1867	1947
APC	393	466
APC	1282	1368
APC	4	55
APC	1567	1588
APC	1716	1737
APC	2031	2052
APC	512	553
APC	649	689
APC	1662	1715
APC	1020	1034
APC	1155	1169
APC	1172	1186
APC	127	207
AURKB	77	327
BIRC5	18	88
BUB1	6	126
BUB1	787	1033
BUB1B	57	179
BUB3	4	43
BUB3	88	124
BUB3	215	262
CENPC	7	292
CENPC	296	552
CENPC	856	940
CENPE	12	329
CENPF	1	307
CENPF	1893	2035
CENPF	2131	2270
CENPF	2313	2452
CENPF	2967	3013
CENPH	126	239
CENPI	8	521
CENPK	10	269
CENPM	1	172
CENPS	18	120
CENPT	1	353
CENPT	342	415
CENPT	450	553
CENPW	1	48
CENPW	55	103
CENPX	12	81
CKAP5	1231	1425
CKAP5	856	1075
CKAP5	440	470
CLASP1	46	216
CLASP1	320	537
CLASP2	50	214
CLASP2	322	539
CLIP1	60	124
CLIP1	214	278
CLIP1	1376	1393
CLIP1	1416	1432
DSN1	78	354
KIF18A	17	355
KIF2A	229	553
KIF2C	264	588
KNL1	2239	2336
KNTC1	1580	2129
MAD1L1	54	716
MAD2L1	16	196
MAPRE1	210	248
MAPRE1	14	120
MAPRE2	261	299
MAPRE2	57	162
MAPRE3	219	257
MAPRE3	14	120
MIS12	8	140
NDC80	51	206
NDC80	213	285
NSL1	82	197
NUF2	3	146
PLK1	53	305
PLK1	418	479
PLK1	516	583
PMF1	71	171
SGO1	474	496
SGO1	22	66
SKA1	16	248
SKA2	2	115
TTK	525	791
ZW10	9	564
ZWILCH	31	573
ZWINT	29	277
