## Supplementary material for "Functional dissection of human mitotic genes using CRISPR-Cas9 tiling screens": Suppl Table 4

### Sheet: Key Resources Table
Reagent Type	Name	Source	Product Number	Other Information
Chemical	Puromycin Dihydrochloride	Sigma-Aldrich	A11138-03
Chemical	Hygromycin B	Thermo Fisher	10687010
Chemical	MG132	Sigma-Aldrich	474787
Chemical	Nocodazole	Sigma-Aldrich	M1404
Chemical	ECL	Thermo Scientific (Pierce)	32109
Chemical	Doxycycline	Sigma-Aldrich	D9891
Chemical	4′,6-diamidino-2-phenylindole (DAPI)	Thermo Fisher	D1306
Transfection Reagent	SE Cell Line 4D-Nucleogector X Kit S	Lonza	V4XC-1032
Transfection Reagent	Polyethyleneimine (PEI)	Polysciences	23966–1	Linear, MW 25000
Transfection Reagent	Hexadimethrine bromide (polybrene)	Sigma-Aldrich	107689
Transfection Reagent	Lipfectamine 2000	Thermo Fisher	11668027
Cell Culture	DMEM	Thermo Fisher	11-965-118
Cell Culture	Fetal Bovine Serum	Thermo Fisher	26140095
Cell Culture	antibiotic/antimycotic	Thermo Fisher	15240062
Nucleic Acid Kits	Gibson Assembly Master Mix	New England BioLabs	E2611
Nucleic Acid Kits	QiaAMP DNA Blood Purification Mini Kit	Qiagen	51104
Nucleic Acid Kits	Monarch PCR and DNA Cleanup Kit	New England BioLabs	T1030
Other	Protein G Dynabeads	Thermo Fisher	T10009D
Primary Antibody	Anti-GFP (clones 7.1 and 13.1) [mouse polyclonal]	Sigma-Aldrich	Cat# 11814460001; RRID:AB_390913	IP (10 µg / 45 µL beads)
Primary Antibody	Anti-Zw10 [rabbit polyclonal]	Proteintech	Cat# 24561-1-AP; RRID:AB_2060867	IP (6 µg / 25 µL beads); WB (0.5 µg/mL)
Primary Antibody	Anti-GFP (JL-8) [mouse monoclonal]	Takara	Cat# 632381; RRID:AB_2323808	WB (0.5 µg/mL)
Primary Antibody	Anti-Flag (M2) [mouse monoclonal]	Millipore-Sigma	Cat# F3165; RRID:AB_259529	WB (2 µg/mL)
Primary Antibody	Anti-GAPDH (6C5) [mouse monoclonal]	Millipore-Sigma	Cat# MAB374; RRID:AB_2107445	WB (1 µg/mL)
Secondary Antibody	HRP-conjugated anti-mouse [sheep polyclonal]	GE Healthcare	Cat# NA931; RRID:AB_772210	WB (1:10,000)
Secondary Antibody	HRP-conjugated anti-rabbit [sheep polyclonal]	GE Healthcare	Cat# NA934; RRID:AB_2722659	WB (1:10,000)
Primary Antibody	anti-centromere antibody (ACA) [human polyclonal]	Antibodies Inc.	Cat# 15–235; RRID:AB_2797146	IF (1:600)
Secondary Antibody	AlexFluor 647 conjugated anti-human [goat polyclonal]	Thermo Fisher	Cat# A21445; RRID:AB_2535862	IF (1:300)
Protein Sequence	Ska3/SKA3	Consensus Coding DNA Sequence Database	CCDS31946
Protein Sequence	BuGZ/ZNF207	Consensus Coding DNA Sequence Database	CCDS42294
Protein Sequence	Cenp-K/CENPK	Consensus Coding DNA Sequence Database	CCDS3984
Protein Sequence	Cenp-H/CENPH	Consensus Coding DNA Sequence Database	CCDS3998
Protein Sequence	Sgo1/SGO1	Consensus Coding DNA Sequence Database	CCDS46773
Protein Sequence	Mad1/MAD1L1	Consensus Coding DNA Sequence Database	CCDS43539
Synthetic sgRNA (5'-3')	SKA3_040	Synthego	CRISPRevolution sgRNA EZ Kit	TATGAATCACACCAGTGAGG
Synthetic sgRNA (5'-3')	ZNF207_009	Synthego	CRISPRevolution sgRNA EZ Kit	TCCAGGTATTGCATTTGGTA
Synthetic sgRNA (5'-3')	CENPK_036	Synthego	CRISPRevolution sgRNA EZ Kit	AGCAGCAGCTCAACATAAGG
Synthetic sgRNA (5'-3')	CENPH_012	Synthego	CRISPRevolution sgRNA EZ Kit	CGCCCAGGCGGCGTGCAGCG
Synthetic sgRNA (5'-3')	CENPH_032	Synthego	CRISPRevolution sgRNA EZ Kit	GAGTAAAGTCAATTGGGCAG
Synthetic sgRNA (5'-3')	SGO1_052	Synthego	CRISPRevolution sgRNA EZ Kit	CAAGTAGATCACTTACTGGT
Synthetic sgRNA (5'-3')	MAD1L1_188	Synthego	CRISPRevolution sgRNA EZ Kit	CGAGCCTGCAGGCTACGCCA
Synthetic sgRNA (5'-3')	MAD1L1_173	Synthego	CRISPRevolution sgRNA EZ Kit	GACTGCCTCATCTTCAAGGT
DNA oligomer (5'-3')	pLC_seq_R1_F (Round 1 PCR)	IDT		gagggcctatttcccatgattccttca
DNA oligomer (5'-3')	pLC_seq_R1_R (Round 1 PCR)	IDT		aaccttctcggggactgtgg
DNA oligomer (5'-3')	PLC-Seq-R2-TruSeq_1	IDT		AATGATACGGCGACCACCGAGATCTACACTCTTTCCCTACACGACGCTCTTCCGATCTATCACGtcttgtggaaaggacgaaacaccg
DNA oligomer (5'-3')	PLC-Seq-R2-TruSeq_2	IDT		AATGATACGGCGACCACCGAGATCTACACTCTTTCCCTACACGACGCTCTTCCGATCTCGATGTtcttgtggaaaggacgaaacaccg
DNA oligomer (5'-3')	PLC-Seq-R2-TruSeq_3	IDT		AATGATACGGCGACCACCGAGATCTACACTCTTTCCCTACACGACGCTCTTCCGATCTTTAGGCtcttgtggaaaggacgaaacaccg
DNA oligomer (5'-3')	PLC-Seq-R2-TruSeq_4	IDT		AATGATACGGCGACCACCGAGATCTACACTCTTTCCCTACACGACGCTCTTCCGATCTTGACCAtcttgtggaaaggacgaaacaccg
DNA oligomer (5'-3')	PLC-Seq-R2-TruSeq_5	IDT		AATGATACGGCGACCACCGAGATCTACACTCTTTCCCTACACGACGCTCTTCCGATCTACAGTGtcttgtggaaaggacgaaacaccg
DNA oligomer (5'-3')	PLC-Seq-R2-TruSeq_6	IDT		AATGATACGGCGACCACCGAGATCTACACTCTTTCCCTACACGACGCTCTTCCGATCTGCCAATtcttgtggaaaggacgaaacaccg
DNA oligomer (5'-3')	PLC-Seq-R2-TruSeq_7	IDT		AATGATACGGCGACCACCGAGATCTACACTCTTTCCCTACACGACGCTCTTCCGATCTCAGATCtcttgtggaaaggacgaaacaccg
DNA oligomer (5'-3')	PLC-Seq-R2-TruSeq_8	IDT		AATGATACGGCGACCACCGAGATCTACACTCTTTCCCTACACGACGCTCTTCCGATCTACTTGAtcttgtggaaaggacgaaacaccg
DNA oligomer (5'-3')	PLC-Seq-R2-TruSeq_9	IDT		AATGATACGGCGACCACCGAGATCTACACTCTTTCCCTACACGACGCTCTTCCGATCTGATCAGtcttgtggaaaggacgaaacaccg
DNA oligomer (5'-3')	PLC-Seq-R2-TruSeq_10	IDT		AATGATACGGCGACCACCGAGATCTACACTCTTTCCCTACACGACGCTCTTCCGATCTTAGCTTtcttgtggaaaggacgaaacaccg
DNA oligomer (5'-3')	PLC-Seq-R2-TruSeq_11	IDT		AATGATACGGCGACCACCGAGATCTACACTCTTTCCCTACACGACGCTCTTCCGATCTGGCTACtcttgtggaaaggacgaaacaccg
DNA oligomer (5'-3')	PLC-Seq-R2-TruSeq_12	IDT		AATGATACGGCGACCACCGAGATCTACACTCTTTCCCTACACGACGCTCTTCCGATCTCTTGTAtcttgtggaaaggacgaaacaccg
DNA oligomer (5'-3')	PLC-Seq-R2-TruSeq_13	IDT		AATGATACGGCGACCACCGAGATCTACACTCTTTCCCTACACGACGCTCTTCCGATCTAGTCAAtcttgtggaaaggacgaaacaccg
DNA oligomer (5'-3')	PLC-Seq-R2-TruSeq_14	IDT		AATGATACGGCGACCACCGAGATCTACACTCTTTCCCTACACGACGCTCTTCCGATCTAGTTCCtcttgtggaaaggacgaaacaccg
DNA oligomer (5'-3')	PLC-Seq-R2-TruSeq_15	IDT		AATGATACGGCGACCACCGAGATCTACACTCTTTCCCTACACGACGCTCTTCCGATCTATGTCAtcttgtggaaaggacgaaacaccg
DNA oligomer (5'-3')	PLC-Seq-R2-TruSeq_16	IDT		AATGATACGGCGACCACCGAGATCTACACTCTTTCCCTACACGACGCTCTTCCGATCTCCGTCCtcttgtggaaaggacgaaacaccg
DNA oligomer (5'-3')	PLC-Seq-R2-TruSeq_17	IDT		AATGATACGGCGACCACCGAGATCTACACTCTTTCCCTACACGACGCTCTTCCGATCTGTAGAGtcttgtggaaaggacgaaacaccg
DNA oligomer (5'-3')	PLC-Seq-R2-TruSeq_32	IDT		AATGATACGGCGACCACCGAGATCTACACTCTTTCCCTACACGACGCTCTTCCGATCTCACTCAtcttgtggaaaggacgaaacaccg
DNA oligomer (5'-3')	PLC-Seq-R2-TruSeq_33	IDT		AATGATACGGCGACCACCGAGATCTACACTCTTTCCCTACACGACGCTCTTCCGATCTCAGGCGtcttgtggaaaggacgaaacaccg
DNA oligomer (5'-3')	PLC-Seq-R2-TruSeq_34	IDT		AATGATACGGCGACCACCGAGATCTACACTCTTTCCCTACACGACGCTCTTCCGATCTCATGGCtcttgtggaaaggacgaaacaccg
DNA oligomer (5'-3')	PLC-Seq-R2-TruSeq_35	IDT		AATGATACGGCGACCACCGAGATCTACACTCTTTCCCTACACGACGCTCTTCCGATCTCATTTTtcttgtggaaaggacgaaacaccg
DNA oligomer (5'-3')	PLC-Seq-R2-TruSeq_36	IDT		AATGATACGGCGACCACCGAGATCTACACTCTTTCCCTACACGACGCTCTTCCGATCTCCAACAtcttgtggaaaggacgaaacaccg
DNA oligomer (5'-3')	PLC-Seq-R2-TruSeq_37	IDT		AATGATACGGCGACCACCGAGATCTACACTCTTTCCCTACACGACGCTCTTCCGATCTCGGAATtcttgtggaaaggacgaaacaccg
DNA oligomer (5'-3')	PLC-Seq-R2-RS	IDT		CAAGCAGAAGACGGCATACGAGATGTGACTGGAGTTCAGACGTGTGCTCTTCCGATCTtgccactttttcaagttgataacggact
Enzyme	Phusion polymerase	New England BioLabs	M0530L
Enzyme	sNLS-SpCas9-sNLS Nuclease	Aldevron	9214
Enzyme	Benzonase	Millipore-Sigma	E1014
Plasmid	pZLCv2 1KF Puro	REF / This study	pSB2999
Plasmid	pCDNA5 FRT/TO Hygro	Herman et al., 2020	pSB2352
Plasmid	pCDNA5 FRT/TO Hygro Ska3 WT	This study	pSB3136
Plasmid	pCDNA5 FRT/TO Hygro Ska3 ∆238-253	This study	pSB3137
Plasmid	pCDNA5 FRT/TO Hygro Ska3 ∆388-403	This study	pSB3138
Plasmid	pCDNA5 FRT/TO Hygro BuGZ WT	This study	pSB3191	CDS entirely codon optimized
Plasmid	pCDNA5 FRT/TO Hygro BuGZ ∆211-223 (∆195)	This study	pSB3192	CDS entirely codon optimized
Plasmid	pCDNA5 FRT/TO Hygro BuGZ ∆263-276 (∆247)	This study	pSB3193	CDS entirely codon optimized
Plasmid	pCDNA5 FRT/TO Hygro Cenp-K WT	This study	pSB3197	CDS entirely codon optimized
Plasmid	pCDNA5 FRT/TO Hygro Cenp-K ∆68-79	This study	pSB3198	CDS entirely codon optimized
Plasmid	pCDNA5 FRT/TO Hygro Cenp-K ∆103-115	This study	pSB3199	CDS entirely codon optimized
Plasmid	pCDNA5 FRT/TO Hygro Cenp-K ∆175-186	This study	pSB3200	CDS entirely codon optimized
Plasmid	pCDNA5 FRT/TO Hygro Cenp-K ∆237-247	This study	pSB3201	CDS entirely codon optimized
Plasmid	pCDNA5 FRT/TO Hygro Cenp-H WT	This study	pSB3194	CDS entirely codon optimized
Plasmid	pCDNA5 FRT/TO Hygro Cenp-H ∆35-46	This study	pSB3195	CDS entirely codon optimized
Plasmid	pCDNA5 FRT/TO Hygro Cenp-H ∆219-234	This study	pSB3196	CDS entirely codon optimized
Plasmid	pCDNA5 FRT/TO Hygro Sgo1 WT	Jennifer Deluca, Colorado State University	pSB3133	Silent RNAi resistant mutations (aa 109-113)
Plasmid	pCDNA5 FRT/TO Hygro Sgo1 ∆210-250	This study	pSB3134	Silent RNAi resistant mutations (aa 109-113)
Plasmid	pCDNA5 FRT/TO Hygro Sgo1 ∆355-393	This study	pSB3135	Silent RNAi resistant mutations (aa 109-113)
Plasmid	pCDNA5 FRT/TO Hygro Mad1 WT	Jennifer Deluca, Colorado State University	pSB3169
Plasmid	pCDNA5 FRT/TO Hygro Mad1 ∆25-40	This study	pSB3170
Plasmid	pCDNA5 FRT/TO Hygro Mad1 ∆170-185	This study	pSB3171
Plasmid	pCDNA5 FRT/TO Hygro Mad1 ∆272-292	This study	pSB3172
Plasmid	pCDNA5 FRT/TO Hygro Mad1 ∆387-402	This study	pSB3173
Plasmid	pCDNA5 FRT/TO Hygro Mad1 R617A	This study	pSB3292
Plasmid	pCDNA5 FRT/TO Hygro Mad1 ∆387 + R617A	This study	pSB3293
Mammalian Cell Line	293T	Herman et al., 2020	SBM033
Mammalian Cell Line	HeLa	ATCC	SBM014
Mammalian Cell Line	HCT116	Bruce Clurman, Fred Hutch Cancer Research Center	SBM003
Mammalian Cell Line	ARPE19 hTERT	This study	SBM015
Mammalian Cell Line	ARPE19 T53D4 RAS	This study	SBM020
Mammalian Cell Line	HeLa FlpIn Trex	Herman et al., 2020	SBM001
Mammalian Cell Line	HeLa FlpIn Trex Ska3 WT	This study	SBM074
Mammalian Cell Line	HeLa FlpIn Trex Ska3 ∆238-253	This study	SBM075
Mammalian Cell Line	HeLa FlpIn Trex Ska3 ∆388-403	This study	SBM076
Mammalian Cell Line	HeLa FlpIn Trex BuGZ WT	This study	SBM077
Mammalian Cell Line	HeLa FlpIn Trex BuGZ ∆211-223 (∆195)	This study	SBM078
Mammalian Cell Line	HeLa FlpIn Trex BuGZ ∆263-276 (∆247)	This study	SBM079
Mammalian Cell Line	HeLa FlpIn Trex Cenp-K WT	This study	SBM083
Mammalian Cell Line	HeLa FlpIn Trex Cenp-K ∆68-79	This study	SBM084
Mammalian Cell Line	HeLa FlpIn Trex Cenp-K ∆103-115	This study	SBM085
Mammalian Cell Line	HeLa FlpIn Trex Cenp-K ∆175-186	This study	SBM086
Mammalian Cell Line	HeLa FlpIn Trex Cenp-K ∆237-247	This study	SBM087
Mammalian Cell Line	HeLa FlpIn Trex Cenp-H WT	This study	SBM080
Mammalian Cell Line	HeLa FlpIn Trex Cenp-H ∆35-46	This study	SBM081
Mammalian Cell Line	HeLa FlpIn Trex Cenp-H ∆219-234	This study	SBM082
Mammalian Cell Line	HeLa FlpIn Trex Sgo1 WT	This study	SBM064
Mammalian Cell Line	HeLa FlpIn Trex Sgo1 ∆210-250	This study	SBM065
Mammalian Cell Line	HeLa FlpIn Trex Sgo1 ∆355-393	This study	SBM066
Mammalian Cell Line	HeLa FlpIn Trex Mad1 WT	This study	SBM069
Mammalian Cell Line	HeLa FlpIn Trex Mad1 ∆25-40	This study	SBM070
Mammalian Cell Line	HeLa FlpIn Trex Mad1 ∆170-185	This study	SBM071
Mammalian Cell Line	HeLa FlpIn Trex Mad1 ∆272-292	This study	SBM072
Mammalian Cell Line	HeLa FlpIn Trex Mad1 ∆387-402	This study	SBM073
Mammalian Cell Line	HeLa FlpIn Trex Mad1 WT - Replicate 2	This study	SBM088
Mammalian Cell Line	HeLa FlpIn Trex Mad1 ∆387-402 - Replicate 2	This study	SBM089
Mammalian Cell Line	HeLa FlpIn Trex Mad1 R617A	This study	SBM090
Mammalian Cell Line	HeLa FlpIn Trex Mad1 ∆387 + R617A	This study	SBM091
Software	CRISPR-SURF	Hsu et al., Nat. Methods, 2018	https://github.com/pinellolab/CRISPR-SURF
Software	ProTiler	He et al., Nat. Communications, 2019	https://github.com/MDhewei/protiler
Software	TiVex	This study	https://labs.icahn.mssm.edu/zhulab/software/ OR https://github.com/integrativenetworkbiology
